# Transgenerational effects of early life stress on the fecal microbiota in mice

**DOI:** 10.1101/2023.12.17.572037

**Authors:** Nize Otaru, Lola Kourouma, Benoit Pugin, Florentin Constancias, Christian Braegger, Isabelle M. Mansuy, Christophe Lacroix

## Abstract

Stress in early life can affect the progeny and increase the risk to develop psychiatric and cardiometabolic diseases across generations. The cross-generational effects of early life stress have been modeled in mice and demonstrated to be associated with epigenetic factors in the germline. While stress is known to affect gut microbial features, whether its effects can persist across life and be passed to the progeny is not well defined. Here we show that early postnatal stress in mice shifts the fecal microbial composition (binary Jaccard index) throughout life. Further effects on fecal microbial composition and structure (weighted Jaccard index) are detected in the progeny across two generations. These effects are not accompanied by changes in bacterial metabolites and related predicted metabolic pathways in any generation. These results suggest that changes in the fecal microbial community induced by early life traumatic stress can be perpetuated from exposed parent to the offspring.
