## Supplementary Data for "Transgenerational effects of early life stress on the fecal microbiota in mice"

### Sheet: metabolites_TOT_F1F2v2
Supplementary Data:
cecal bacterial metabolites (µmol/g)
sample_title	age	sample_description	generation	mouse_ID	treatment	cage	litter	Ex_Batch	totalOrganicAcids	Succinate	Lactate	Formiate	Acetate	Propionate	Isobutyrate	Butyrate	Isovalerate	Valerate	alanine	ammonium chloride	arginine	asparagine	aspartic acid	cadaverine	GABA	glutamic acid	glutamine	glycine	histidine	isoleucine	lysine	methionine	ornithine	phenylalanine/Leucine	proline	putrescine	serine	tryptamine	tyrosine	valine	totalAmines
NZ301	WEEK30	F1_WEEK30_02	F1	8350893	Control	285	174	Batch1	123.35	3.54057	2.56132	5.73962	69.8519	7.65849	0	33.2292	0	0.769811	1.05999	6.33843	0.791386	0.130828	1.44346	0.0196302	0.155791	6.23731	0.310537	0.637214	0.128881	0.368445	1.29873	0.34961	0.164785	0.304709	0.43275	0.0170717	0.286525	0	0.179408	0.576204	21.2317
NZ302	WEEK30	F1_WEEK30_03	F1	8350903	Control	286	158	Batch1	94.16	0	0	0	66.2303	8.35758	0	18.7818	0	0.787879	0.63367	4.27635	0.252806	0.0631606	1.19916	0	0.0638788	4.04892	0.180573	0.403588	0.0670848	0.100939	0.773882	0.196597	0.0915485	0.107118	0.106464	0.0198667	0.258679	0	0.117573	0.289055	13.2509
NZ303	WEEK30	F1_WEEK30_04	F1	8350951	Control	291	158	Batch2	67.17	0.934442	2.67346	0	43.9639	3.1308	0	16.4699	0	0	0.648559	4.44347	0.296458	0.0869652	1.04891	0.0102224	0.110566	2.98606	0.258123	0.37033	0.0707691	0.153488	0.80329	0.220966	0.10728	0.120374	0.246986	0.0175878	0.224828	0	0.110419	0.267629	12.6033
NZ304	WEEK30	F1_WEEK30_05	F1	8350961	Control	292	158	Batch1	99.42	3.94128	2.53761	4.38991	55.9789	8.77706	0	23.056	0	0.740367	1.02766	6.17107	0.516179	0.0562569	1.38101	0.0192303	0.150471	4.97153	0.166599	0.778285	0.0826817	0.275452	0.996985	0.297826	0.124877	0.254494	0.389895	0.0206284	0.309702	0	0.156594	0.444424	18.5919
NZ305	WEEK30	F1_WEEK30_06	F1	8350971	Control	293	158	Batch1	108.61	4.10556	2.36389	4.5	62.2944	9.175	0	25.4917	0	0.680556	0.837453	4.94821	0.435756	0.0516333	1.26378	0	0.107036	4.54431	0.138067	0.585208	0.0909917	0.191647	0.867072	0.253731	0.126628	0.146939	0.381589	0.0166917	0.262778	0	0.0863528	0.381331	15.7172
NZ306	WEEK30	F1_WEEK30_07	F1	8350981	Control	294	158	Batch1	110.9	3.95825	2.22524	2.98252	62.9534	10.6748	0	27.1252	0	0.975728	0.995254	6.50977	0.553637	0.0310398	1.78962	0.0207612	0.179851	4.02996	0.0961573	0.621245	0.0674126	0.180938	1.01519	0.27842	0.0891495	0.163768	0.418197	0.0184049	0.285687	0	0.15111	0.385456	17.881
NZ307	WEEK30	F1_WEEK30_08	F1	8350982	Control	294	174	Batch1	116.01	4.02273	3.23455	5.88	65.6918	9.18545	0	27.2236	0	0.774545	0.972728	6.14541	0.461345	0.0364064	1.16581	0.0210464	0.13875	3.03604	0.157121	0.688421	0.0690818	0.220609	0.901211	0.294355	0.155847	0.202765	0.361214	0.0204027	0.264412	0	0.106931	0.420987	15.8409
NZ308	WEEK30	F1_WEEK30_09	F1	8351052	MSUS	300	167	Batch2	74.92	1.4946	2.46043	0	45.9254	4.20054	0	20.8408	0	0	0.81303	6.20084	0.318871	0.048491	0.628522	0.0114631	0.0911034	2.76354	0.189256	0.407056	0.0648669	0.147658	0.922327	0.199656	0.148791	0.139249	0.255275	0.0258885	0.210235	0.0609874	0.169859	0.325254	14.1422
NZ309	WEEK30	F1_WEEK30_10	F1	8351062	MSUS	301	167	Batch2	68.63	0.793931	2.8645	0	48.0614	1.8832	0	15.0307	0	0	0.617453	3.07432	0.307073	0.0857159	1.07943	0	0.0970406	3.43125	0.204809	0.370524	0.0680176	0.0933472	0.745796	0.149084	0.0469308	0.0970311	0.234534	0.0136207	0.223352	0	0.102627	0.270896	11.3128
NZ310	WEEK30	F1_WEEK30_11	F1	8351072	MSUS	302	167	Batch2	59.28	1.31047	3.31419	0	37.8882	2.40507	0	14.3605	0	0	0.827298	8.82618	0.292071	0.0534405	1.19574	0.00824291	0.111421	4.79063	0.183977	0.516773	0.0625166	0.108581	1.09028	0.181812	0.166394	0.154797	0.228895	0.0233848	0.223778	0	0.235408	0.261052	19.5427
NZ311	WEEK30	F1_WEEK30_12	F1	8351082	MSUS	303	167	Batch2	49.25	1.14233	2.60717	0	32.3861	2.8935	0	10.2177	0	0	0.314629	3.4539	0.096004	0.0206042	0.971008	0	0.0364823	2.56987	0.0886618	0.194853	0.0361175	0.035777	0.366797	0.0903828	0.028079	0.0310328	0.11502	0.0183828	0.142843	0	0.0818409	0.119143	8.81143
NZ312	WEEK30	F1_WEEK30_13	F1	8351091	MSUS	304	157	Batch2	70.61	1.21963	2.8514	0	43.2981	3.84112	0	19.4019	0	0	0.474768	3.04312	0.206047	0.0609224	0.895707	0	0.053557	3.23277	0.319478	0.326627	0.0632159	0.123917	0.621564	0.162791	0.0725355	0.0837364	0.176818	0.0151822	0.197501	0	0.0921308	0.208705	10.4311
NZ313	WEEK30	F1_WEEK30_14	F1	8351101	MSUS	305	157	Batch2	68.27	1.29545	3.01136	0	38.9403	4.41761	0	20.6051	0	0	0.55246	3.57515	0.234838	0.0504176	0.469176	0.0127301	0.102901	3.05413	0.136179	0.406187	0.0560795	0.151991	0.730957	0.176741	0.113551	0.10331	0.251668	0.0259943	0.196466	0	0.103426	0.230284	10.7346
NZ314	WEEK30	F1_WEEK30_15	F1	8351111	MSUS	306	157	Batch2	59.71	1.6856	2.60446	0	39.2069	2.32759	0	13.8864	0	0	0.534615	4.6568	0.232427	0.0565588	0.871908	0.00999189	0.100162	3.03841	0.152042	0.35389	0.0526126	0.0556552	0.608422	0.135581	0.0486024	0.065358	0.213338	0.0194787	0.22988	0	0.103272	0.191017	11.73
NZ315	WEEK30	F1_WEEK30_16	F1	8351121	MSUS	307	157	Batch2	55.73	1.75235	2.65717	0	36.9531	1.86092	0.98626	11.5184	0	0	0.601601	6.47374	0.246619	0.0402497	0.952576	0.00771816	0.0668485	4.63586	0.180112	0.362365	0.0538794	0.0618599	0.731196	0.127113	0.0475124	0.0809095	0.129839	0.0178341	0.204482	0	0.163629	0.188339	15.3743
NZ316	WEEK30	F1_WEEK30_17	F1	8351124	MSUS	307	167	Batch2	62.29	1.38683	3.44405	0	38.9664	1.53645	1.01566	15.9428	0	0	0.807082	4.04268	0.339333	0.113087	1.21544	0.0134827	0.143272	5.37701	0.271301	0.548387	0.0798865	0.21024	0.97406	0.25175	0.0991698	0.171852	0.387811	0.0223475	0.263365	0	0.162771	0.345697	15.84
NZ317	WEEK30	F1_WEEK30_18	F1	8351131	MSUS	308	157	Batch2	56.23	0.642857	2.56556	0	37.3327	1.82877	0	13.8552	0	0	0.6405	3.19189	0.267933	0.0671947	0.729153	0.0102798	0.104979	4.14111	0.201467	0.373309	0.0653072	0.108972	0.791812	0.194395	0.0730949	0.103406	0.378449	0.0215049	0.240217	0	0.109811	0.291241	12.106
NZ318	WEEK30	F1_WEEK30_19	F1	8351134	MSUS	308	167	Batch2	47.05	1.88177	3.50198	0	30.7153	3.37246	1.08945	6.49097	0	0	0.702536	5.17967	0.228715	0	1.20432	0	0.071162	3.63522	0.0618471	0.403771	0.0456806	0.148416	0.861387	0.205862	0.103904	0.139932	0.313819	0.0154224	0.263842	0	0.171477	0.233837	13.9908
NZ319	WEEK30	F1_WEEK30_20	F1	8350963	Control	292	182	Batch1	86.87	3.94857	3.28857	0	55.1743	8.54571	0	14.9886	0	0.928571	1.17657	7.33815	0.292423	0.0322914	2.01242	0.01878	0.176283	7.29802	0.0980629	0.70824	0.0734714	0.211594	1.08063	0.276034	0.169809	0.189097	0.49994	0.0179286	0.233806	0	0.121314	0.352437	22.3773
NZ320	WEEK30	F1_WEEK30_21	F1	8350973	Control	293	182	Batch1	123.07	3.20789	2.95789	5.45263	75.2237	10.0132	0	25.3895	0	0.826316	1.1187	6.90684	0.719084	0.0492211	1.46923	0.0216474	0.118411	3.99894	0.210579	0.586913	0.0816053	0.243553	1.12756	0.326895	0.15875	0.221718	0.207471	0.0143684	0.250989	0	0.129516	0.448666	18.4107
NZ321	WEEK30	F1_WEEK30_22	F1	8350983	Control	294	182	Batch1	126.05	4.06442	2.82692	5.72885	71.475	10.6327	0	30.4817	0	0.839423	1.22414	6.78839	0.864969	0.0602827	1.56854	0.0262644	0.181186	4.22683	0.231519	0.788784	0.0959856	0.398697	1.38666	0.480992	0.198052	0.385315	0.360297	0.0221394	0.299902	0	0.211171	0.600689	20.4008
NZ322	WEEK30	F1_WEEK30_23	F1	8351022	MSUS	297	159	Batch1	53.2	2.90069	2.83034	2.18069	30.9538	6.16966	0	7.69034	0	0.471724	0.626263	4.72305	0.402412	0.0188007	1.55943	0	0.0989876	5.11895	0.100196	0.50449	0.0598759	0.197741	0.836654	0.220084	0.102077	0.158067	0.321323	0.0150166	0.216741	0	0.118748	0.239096	15.638
NZ323	WEEK30	F1_WEEK30_24	F1	8351023	MSUS	297	172	Batch2	79.24	1.92336	3.07191	0	50.3265	3.94092	1.34301	18.632	0	0	0.806247	6.11932	0.329026	0.0605631	0.720887	0.00893315	0.0815986	2.67053	0.341915	0.376548	0.066555	0.135495	0.834278	0.194068	0.106429	0.112084	0.0942782	0.0267812	0.196988	0	0.142657	0.287787	13.713
NZ324	WEEK30	F1_WEEK30_25	F1	8351024	MSUS	297	180	Batch2	54.8	1.09661	1.79283	0	39.0867	2.83566	0	9.99203	0	0	0.553461	4.05301	0.150469	0.0676195	0.352856	0.00977689	0.117687	1.70645	0.168896	0.382739	0.0464671	0.0542122	0.634975	0.152728	0.0887928	0.0586703	0.265177	0.0295189	0.220781	0	0.103482	0.201308	9.41907
NZ325	WEEK30	F1_WEEK30_26	F1	8351032	MSUS	298	159	Batch1	85.39	1.91486	0	0	54.6617	6.21257	0	21.9823	0	0.617143	0.864017	8.5743	0.892282	0.0400749	0.926424	0.0111874	0.0977829	2.22067	0.20988	0.547356	0.0622149	0.315362	0.95461	0.258542	0.107417	0.242775	0.201201	0.0121097	0.239614	0	0.211874	0.413779	17.4035
NZ326	WEEK30	F1_WEEK30_27	F1	8351033	MSUS	298	172	Batch2	56.08	1.4703	2.32207	0	34.265	4.34537	0	13.6782	0	0	0.603729	3.94788	0.156425	0.0204348	1.09289	0.0165664	0.0970842	2.59502	0.119188	0.380215	0.0415667	0.143851	0.524762	0.153364	0.0562644	0.0875836	0.185284	0.0172216	0.236972	0	0.0955457	0.216294	10.7881
NZ327	WEEK30	F1_WEEK30_28	F1	8351034	MSUS	298	180	Batch2	68.83	1.13224	3.41252	0	40.242	4.65009	0.961088	18.4345	0	0	0.728102	3.31779	0.343696	0.0503874	0.561339	0.0285219	0.107939	1.74659	0.189756	0.368853	0.0516144	0.195983	0.664354	0.218636	0.116726	0.154303	0.255054	0.0288169	0.23182	0	0.117026	0.294775	9.77209
NZ328	WEEK30	F1_WEEK30_29	F1	8351042	MSUS	299	159	Batch1	105.85	0	0	4.18812	66.5465	7.43762	0	26.8931	0	0.787129	0.801083	3.96874	0.361755	0.0529485	0.732481	0	0.164881	3.51044	0.256651	0.45526	0.0993564	0.120457	0.776961	0.195508	0.0840505	0.0706723	0.189508	0.0222446	0.285211	0	0.0855594	0.300841	12.5346
NZ329	WEEK30	F1_WEEK30_30	F1	8351043	MSUS	299	172	Batch2	71.08	1.78105	2.85474	0	44.8453	5.22947	0.925263	15.4421	0	0	0.697996	4.08999	0.201322	0.0612316	0.457029	0.0106768	0.141748	1.85878	0.148731	0.394048	0.0445042	0.154933	0.777287	0.199569	0.118882	0.101668	0.230463	0.0368305	0.258862	0	0.104482	0.248296	10.3373
NZ330	WEEK30	F1_WEEK30_31	F1	8351044	MSUS	299	180	Batch2	59.16	1.61256	3.05059	0	40.9629	2.79637	0	10.734	0	0	0.697542	4.4494	0.0885771	0.0539659	0.535925	0.0106771	0.0454743	2.57628	0.0935021	0.395363	0.0518259	0.0910169	0.727854	0.142896	0.104505	0.0996336	0.179465	0.0249549	0.256686	0	0.133444	0.244806	11.0038
NZ331	WEEK30	F1_WEEK30_32	F1	8351054	MSUS	300	180	Batch2	66.06	1.80946	2.61662	0	41.6206	1.69711	1.17083	17.1455	0	0	0.776877	6.70095	0.309258	0.0474984	0.631582	0.01227	0.116225	3.42816	0.134027	0.546933	0.0630976	0.165113	0.94704	0.219657	0.127804	0.136316	0.290649	0.0240788	0.219586	0.0630591	0.139358	0.346187	15.4457
NZ332	WEEK30	F1_WEEK30_33	F1	8351064	MSUS	301	184	Batch1	121.76	3.57379	2.9767	3.20388	80.1	11.0097	0	20.0505	0	0.84466	1.21158	10.1001	0.829946	0.0733689	1.65488	0.0243641	0.163346	4.17274	0.236645	0.536988	0.108682	0.361564	1.36566	0.380747	0.191962	0.334075	0.232756	0.0191505	0.267545	0	0.211136	0.510067	22.9873
NZ333	WEEK30	F1_WEEK30_35	F1	8351092	MSUS	304	168	Batch2	57.02	0.99555	2.47171	0	35.1847	2.45741	1.36459	14.547	0	0	0.526071	5.111	0.130626	0.0311596	1.0789	0.00745232	0.0939793	3.64889	0.158962	0.34971	0.0572641	0.158939	0.777044	0.195829	0.118862	0.100639	0.166915	0.0181316	0.187461	0	0.118445	0.23769	13.274
NZ334	WEEK30	F1_WEEK30_36	F1	8351102	MSUS	305	168	Batch2	44.33	1.62667	2.88426	0	28.0936	2.79951	0	8.92892	0	0	0.594339	6.22648	0.110111	0.0167041	1.15562	0	0.0885292	6.03788	0.132252	0.426002	0.050681	0.108875	0.700362	0.125997	0.0989781	0.120934	0.1857	0.0108563	0.208061	0	0.148164	0.2039	16.7504
NZ335	WEEK30	F1_WEEK30_37	F1	8351105	MSUS	305	172	Batch2	63.95	1.5896	2.83815	0	40.2283	3.51445	1.04335	14.7399	0	0	0.555006	6.81044	0.123902	0.0433208	0.595173	0.0128555	0.129283	2.87191	0.131405	0.476587	0.0477197	0.050948	0.738916	0.141546	0.111185	0.0633699	0.248486	0.0311908	0.214861	0	0.118324	0.188283	13.7047
NZ336	WEEK30	F1_WEEK30_38	F1	8351112	MSUS	306	168	Batch2	70.57	1.44034	2.91761	0	42.0909	2.49716	0	21.625	0	0	0.614912	4.10918	0.350861	0.109395	0.910528	0.00933239	0.0838466	3.18666	0.211318	0.378997	0.0667727	0.175506	0.768264	0.224537	0.120108	0.151446	0.157267	0.023179	0.271994	0	0.116045	0.305685	12.3458
NZ337	WEEK30	F1_WEEK30_39	F1	8351113	MSUS	306	180	Batch2	70.54	1.18117	2.98502	0	45.0225	3.95756	0	17.3902	0	0	0.53047	5.4318	0.217926	0.0478181	1.05434	0.00953602	0.114211	2.79051	0.144664	0.353468	0.0567347	0.0568085	0.679031	0.15275	0.0633242	0.0648873	0.331995	0.0213766	0.228816	0	0.123789	0.212822	12.6871
NZ338	WEEK30	F1_WEEK30_40	F1	8351122	MSUS	307	168	Batch2	62.68	0.786819	2.70545	0	43.6775	1.95494	0	13.5514	0	0	0.612475	6.84423	0.268293	0.0533917	0.885262	0.0123682	0.128009	2.56639	0.157503	0.382757	0.0566147	0.160814	0.928549	0.250608	0.143234	0.147526	0.229957	0.0192075	0.230459	0	0.152026	0.286662	14.5163
NZ339	WEEK30	F1_WEEK30_41	F1	8351123	MSUS	307	180	Batch2	45.86	1.54428	2.48247	0	31.3838	1.92343	0	8.52122	0	0	0.682555	5.30301	0.186863	0.0309022	1.30792	0	0.0518441	4.58452	0.135855	0.4492	0.0583755	0.146748	0.883262	0.225827	0.110054	0.136226	0.158781	0.014059	0.230964	0	0.162717	0.271027	15.1307
NZ340	WEEK30	F1_WEEK30_42	F1	8350881	Control	284	150	Batch2	75.79	2.61475	3.41291	0	45.2947	1.92816	0	22.5372	0	0	0.822736	5.26836	0.580059	0.238886	1.3989	0.0126046	0.108237	5.09288	0.436906	0.535059	0.0961879	0.19693	1.16632	0.243709	0.160598	0.18258	0.298496	0.0225257	0.256019	0	0.166709	0.337062	17.6218
NZ341	WEEK30	F1_WEEK30_44	F1	8350891	Control	285	150	Batch2	57.87	2.20645	3.34399	0	35.2188	1.69707	1.1956	14.21	0	0	0.849157	8.39742	0.465611	0.0322416	0.585583	0.00939853	0.134509	4.79211	0.151221	0.650692	0.0591334	0.19526	1.1116	0.286738	0.119043	0.203162	0.27526	0.0185384	0.272426	0	0.225789	0.353457	19.1884
NZ342	WEEK30	F1_WEEK30_45	F1	8350913	Control	287	175	Batch1	90.75	2.03245	1.8894	2.80132	56.9404	9.71921	0	16.6331	0	0.739073	0.636487	5.16084	0.52074	0.0235808	0.902305	0.0137086	0.119688	2.35552	0.110623	0.358824	0.0575464	0.19477	0.71763	0.203416	0.101106	0.15244	0.227791	0.0144596	0.196997	0	0.111185	0.280595	12.4602
NZ343	WEEK30	F1_WEEK30_46	F1	8350923	Control	288	175	Batch1	97.19	0	0	0	61.8616	8.19375	0	26.3009	0	0.833036	0.781615	4.79942	0.375198	0.0846616	1.25728	0	0.105088	4.30928	0.289521	0.487969	0.0850982	0.2136	0.977614	0.262945	0.136621	0.14944	0.126078	0.0176786	0.277618	0	0.128172	0.360656	15.2256
NZ344	WEEK30	F1_WEEK30_47	F1	8350933	Control	289	179	Batch2	59.89	1.41049	3.14262	0	35.1266	2.11279	1.20689	16.8905	0	0	0.558729	4.70069	0.206053	0.032763	0.989696	0	0.0690079	3.78476	0.21708	0.395029	0.055738	0.153838	0.717285	0.208033	0.101611	0.124144	0.202748	0.0183334	0.224844	0	0.114554	0.247046	13.122
NZ345	WEEK30	F1_WEEK30_48	F1	8350942	Control	290	166	Batch1	106.36	3.01929	2.51786	2.51357	61.8814	8.87571	0	27.0086	0	0.546429	0.874768	4.22559	0.497216	0.068115	1.10817	0	0.0989229	2.82431	0.201313	0.438041	0.078225	0.248323	0.870874	0.243671	0.143102	0.168919	0.206076	0.0116314	0.212496	0	0.0998207	0.389051	13.0086
NZ346	WEEK30	F1_WEEK30_49	F1	8350943	Control	290	179	Batch2	66.09	1.00342	2.66925	0	45.6932	2.61615	0.891615	13.2205	0	0	0.753823	7.93705	0.292511	0.0278441	0.797638	0.00771708	0.101038	2.73523	0.153129	0.432992	0.0614124	0.144383	0.909752	0.215461	0.129919	0.148601	0.28516	0.0188748	0.224011	0	0.161673	0.299244	15.8375
NZ347	WEEK30	F1_WEEK30_50	F1	8350944	Control	290	189	Batch2	62.09	1.11288	2.60096	0	40.232	2.2768	0	15.8661	0	0	0.613932	3.85642	0.283921	0.0481982	1.20397	0.00750425	0.121564	3.69269	0.189125	0.420522	0.0625661	0.0917204	0.732446	0.160555	0.0581886	0.0785216	0.310362	0.0162286	0.244164	0	0.102479	0.272683	12.5678
NZ348	WEEK30	F1_WEEK30_51	F1	8350953	Control	291	182	Batch2	65.17	1.11803	2.49535	0	40.539	1.69517	0.875465	18.4433	0	0	0.706829	4.54338	0.384045	0.0673968	1.04619	0.0112416	0.106996	3.57986	0.203704	0.489611	0.0692983	0.175581	0.949943	0.228385	0.130606	0.165496	0.28118	0.0188838	0.22679	0	0.145087	0.324401	13.8549
NZ349	WEEK30	F1_WEEK30_52	F1	8350954	Control	291	189	Batch2	56.86	0.865838	2.17932	0	38.0674	2.34719	0	13.3999	0	0	0.492046	4.6455	0.118149	0.0330638	1.14072	0.00899117	0.0910985	3.53397	0.10598	0.345808	0.0460661	0.0917582	0.571394	0.14954	0.0651764	0.0631325	0.14736	0.018913	0.204005	0	0.0858593	0.2001	12.1586
NZ350	WEEK30	F1_WEEK30_53	F1	8350882	Control	284	161	Batch1	102.97	3.025	3.7	0	66.9083	5.2	0	24.1333	0	0	1.63807	8.15697	0.975706	0.126564	1.73604	0.0176278	0.155967	6.56075	0.258425	0.886017	0.103483	0.537025	1.68619	0.533333	0.194503	0.478325	0.486778	0.0165389	0.327308	0	0.266964	0.77095	25.9135
NZ351	WEEK30	F1_WEEK30_54	F1	8350892	Control	285	161	Batch1	91.14	3.36729	2.21495	3.63084	49.685	6.31963	0	25.2813	0	0.639252	0.810642	7.65749	0.596417	0.0367822	1.35356	0	0.16876	6.26866	0.298862	0.541766	0.091643	0.169186	0.877621	0.257854	0.114465	0.164619	0.313951	0.0186701	0.194041	0	0.0972561	0.325915	20.3582
NZ352	WEEK30	F1_WEEK30_57	F1	8350904	Control	286	188	Batch1	82.37	1.08	0	0	56.4183	7.67478	0	16.5157	0	0.683478	0.545374	4.83295	0.213587	0	1.46651	0	0.0463017	3.49216	0.118683	0.32629	0.0541748	0.140697	0.629246	0.1719	0.0562643	0.0928226	0.170598	0.01728	0.211453	0	0.10824	0.248423	12.943
NZ353	WEEK30	F1_WEEK30_58	F1	8350911	Control	287	152	Batch2	71.33	1.27557	3.36648	0	42.7557	4.24716	0.965909	18.7188	0	0	0.723665	6.12817	0.311295	0.0556903	0.685767	0.0177415	0.130795	2.64059	0.186324	0.491963	0.0665511	0.158545	0.827514	0.216565	0.108506	0.128003	0.290631	0.0265227	0.243722	0	0.151736	0.277875	13.8682
NZ354	WEEK30	F1_WEEK30_59	F1	8350912	Control	287	163	Batch1	95.28	3.36646	3.26013	3.1538	50.962	8.08101	0	25.7165	0	0.736709	0.816497	3.13146	0.513666	0.0381646	1.00641	0.0140297	0.159676	3.75054	0.130566	0.499078	0.0687551	0.250663	0.784166	0.245833	0.124671	0.19665	0.307789	0.0210494	0.21027	0	0.131073	0.376056	12.7771
NZ355	WEEK30	F1_WEEK30_60	F1	8350914	Control	287	188	Batch1	121.98	3.69669	3.31736	0	75.2802	11.6107	0	28.0785	0	0	0.810402	4.39553	0.53007	0.0350901	1.12465	0.0174248	0.145639	4.97015	0.170896	0.556802	0.079024	0.229401	0.954164	0.269261	0.112869	0.207533	0.282015	0.013205	0.198248	0	0.124071	0.339027	15.5655
NZ356	WEEK30	F1_WEEK30_61	F1	8350921	Control	288	152	Batch2	60.29	1.8604	4.39188	0	36.4437	3.56048	1.25642	12.7767	0	0	0.656933	5.88311	0.169964	0.0563264	0.508783	0.0130675	0.130929	2.10975	0.114711	0.468466	0.0535452	0.0700576	0.759848	0.140227	0.07971	0.0947572	0.334137	0.034024	0.256321	0.0654122	0.153213	0.212633	12.3659
NZ357	WEEK30	F1_WEEK30_62	F1	8350922	Control	288	163	Batch1	83.02	1.43119	0	0	55.4394	7.11193	0	18.1899	0	0.844954	0.679123	4.97719	0.320249	0.039267	1.47793	0	0.115324	4.21024	0.154828	0.453988	0.0667321	0.108782	0.76325	0.201374	0.0817541	0.0817954	0.15985	0.0190018	0.25312	0	0.111743	0.273823	14.5494
NZ358	WEEK30	F1_WEEK30_63	F1	8350924	Control	288	188	Batch1	95.06	0	0	3.46339	53.4214	7.64464	0	29.558	0	0.975	0.734263	5.39954	0.464845	0	1.37601	0	0.103404	4.84608	0.265296	0.484548	0.072067	0.126903	0.790556	0.155778	0.0689063	0.113065	0.210161	0	0.207394	0	0.143609	0.275622	15.838
NZ359	WEEK30	F1_WEEK30_64	F1	8350931	Control	289	152	Batch2	70.33	2.41456	2.23205	0	43.893	6.7859	0	15.005	0	0	0.613661	4.29209	0.134058	0.0350665	1.29288	0.0119471	0.0909485	2.07461	0.168205	0.439725	0.0547091	0.0550682	0.48737	0.0839202	0.0807995	0.0478125	0.211697	0.0260635	0.215973	0	0.10265	0.183483	10.7027
NZ360	WEEK30	F1_WEEK30_65	F1	8350932	Control	289	163	Batch1	134.02	4.8932	3.28544	6.46311	76.6573	12.6816	0	29.1874	0	0.853398	0.959237	6.32741	0.350761	0.0603029	1.4725	0.0198466	0.120399	3.9081	0.15997	0.62017	0.0882932	0.232188	1.03661	0.274165	0.211716	0.181354	0.188983	0.0202806	0.201154	0	0.110214	0.375204	16.9189
NZ361	WEEK30	F1_WEEK30_66	F1	8350934	Control	289	188	Batch1	116.7	3.66168	3.94486	4.15234	73.1159	10.2533	0	20.8065	0	0.768224	0.971366	7.25529	0.503938	0.0424935	2.2746	0.0223458	0.127825	4.69522	0.127573	0.572201	0.0801897	0.226957	0.989036	0.291118	0.162799	0.173613	0.220508	0.0196766	0.273028	0	0.118893	0.390566	19.5392
NZ362	WEEK30	F1_WEEK30_67	F1	8350941	Control	290	152	Batch2	46.97	2.06691	3.67384	0	28.7582	3.66779	1.20746	7.59583	0	0	0.506242	6.05217	0.177597	0	1.38384	0.0188534	0.0876849	3.74219	0.0608816	0.352549	0.0445219	0.118897	0.643467	0.152725	0.0692098	0.128327	0.155609	0.0183874	0.195379	0	0.135042	0.194468	14.238
NZ363	WEEK30	F1_WEEK30_69	F1	8350962	Control	292	173	Batch1	106.24	4.04359	3.38205	4.22564	53.2821	11.5513	0	28.8128	0	0.941026	0.823954	5.70588	0.260633	0.0442154	1.43093	0.0166667	0.128821	3.98253	0.137454	0.633044	0.072359	0.202787	0.764718	0.242564	0.172215	0.130585	0.318351	0.0222026	0.246544	0	0.0865103	0.304377	15.7273
NZ364	WEEK30	F1_WEEK30_70	F1	8350972	Control	293	173	Batch1	78.43	3.34118	2.98529	0	51.0882	7.73529	0	13.2794	0	0	0.828994	7.31329	0.613562	0.0333176	1.31786	0.0174882	0.147529	4.98984	0.157865	0.528253	0.0696176	0.164529	0.901529	0.214118	0.105147	0.170215	0.240282	0.0222235	0.238568	0	0.115818	0.271271	18.4613
NZ365	WEEK30	F1_WEEK30_71	F1	8351053	MSUS	300	178	Batch1	68.14	0	0	0	40.3965	5.55398	0	22.1867	0	0	0.495093	3.09586	0.26001	0.032777	0.953684	0	0.083692	4.93539	0.171592	0.357818	0.0689044	0.0729903	0.543714	0.143793	0.0564823	0.0491867	0.165337	0.0146708	0.180605	0	0.0662894	0.207204	11.9551
NZ366	WEEK30	F1_WEEK30_72	F1	8351061	MSUS	301	154	Batch1	82.24	3.67436	3.24615	2.73077	51.0103	8.23846	0	11.9615	0.617949	0.758974	1.60322	12.0756	0.791392	0.0306436	3.0939	0	0.134946	11.0488	0.263344	0.894803	0.119738	0.499028	1.97312	0.494356	0.19569	0.507697	0.513008	0.0116872	0.3267	0	0.350877	0.683508	35.6121
NZ367	WEEK30	F1_WEEK30_73	F1	8351063	MSUS	301	178	Batch1	124.78	2.95872	2.31468	3.97431	82.9046	9.0578	0	22.7174	0	0.850459	0.898068	5.85136	0.868566	0.0838679	1.04631	0.0255881	0.14757	2.16971	0.220401	0.443169	0.0932009	0.326986	1.15858	0.354501	0.155917	0.306319	0.182381	0.0192688	0.248262	0	0.193272	0.489267	15.2826
NZ368	WEEK30	F1_WEEK30_74	F1	8351071	MSUS	302	154	Batch1	130.03	5.58	5.76	0	79.4455	15.21	0	24.0382	0	0	1.25695	7.22052	0.622145	0.0517718	1.29606	0.0200073	0.125468	2.72355	0.309941	0.541805	0.0853527	0.271748	0.81252	0.285297	0.152703	0.196748	0.25743	0.0364691	0.268211	0	0.160519	0.425343	17.1206
NZ369	WEEK30	F1_WEEK30_75	F1	8351073	MSUS	302	178	Batch1	102.55	4.085	2.2125	4.3525	54.05	8.7125	0	28.3975	0	0.7375	0.937187	4.71507	0.420023	0.0495875	1.62374	0	0.145652	6.06653	0.207275	0.622045	0.086615	0.22807	0.953137	0.249913	0.13522	0.163098	0.216073	0.015945	0.245078	0	0.110528	0.355697	17.5465
NZ370	WEEK30	F1_WEEK30_76	F1	8351081	MSUS	303	154	Batch1	122.31	4.30485	2.86602	5.41165	71.0767	8.96214	0	28.8583	0	0.827184	1.15188	7.65284	0.781223	0.0850864	1.58762	0.0184311	0.151555	3.87792	0.294894	0.648556	0.089968	0.299368	1.23207	0.354198	0.158517	0.27644	0.183064	0.0240874	0.265462	0	0.158441	0.498813	19.7904
NZ371	WEEK30	F1_WEEK30_77	F1	8351083	MSUS	303	178	Batch1	110.17	3.7344	2.3688	4.728	62.3784	8.8368	0	27.36	0	0.768	0.829205	5.6673	0.545326	0.0387768	1.30475	0	0.0778896	4.11776	0.11557	0.52937	0.0591432	0.224074	0.980414	0.261329	0.125722	0.177758	0.105929	0.0162432	0.193013	0	0.102456	0.357221	15.8292
NZ372	WEEK30	F1_WEEK30_78	F1	8351093	MSUS	304	178	Batch1	95.92	4.14286	3.83714	3.41714	54.5429	11.2314	0	18.1086	0	0.64	0.954189	3.97	0.368991	0.0438086	0.91764	0	0.141623	3.84141	0.151151	0.712943	0.0694743	0.304574	0.913777	0.309686	0.141586	0.251837	0.350569	0.0251743	0.29082	0	0.195931	0.4164	14.3716
NZ373	WEEK30	F1_WEEK30_79	F1	8351103	MSUS	305	178	Batch1	86.15	2.859	2.883	2.724	51.543	11.574	0	13.755	0	0.807	0.711216	6.25131	0.190542	0.016968	2.04486	0	0.118245	4.53854	0.073179	0.449178	0.049728	0.10926	0.729447	0.187227	0.101181	0.080925	0.173805	0.02202	0.234825	0	0.076545	0.230982	16.39
NZ374	WEEK30	F1_WEEK30_80	F1	8351132	MSUS	308	178	Batch1	130.11	3.96102	5.06949	0	75.4475	10.8051	0	34.8254	0	0	1.69236	7.81342	1.05111	0.065728	1.92002	0.0181653	0.141966	5.52111	0.224049	0.864534	0.10619	0.540575	1.59943	0.49305	0.251377	0.461586	0.425949	0.0369483	0.415467	0	0.293942	0.70964	24.6466
NZ375	WEEK30	F1_WEEK30_81	F1	8351021	MSUS	297	153	Batch1	113.18	3.39252	3.27757	5.7785	65.4084	13.7944	0	20.4981	0	1.02617	0.756681	6.7897	0.342819	0.0287327	0.938568	0.0152327	0.178988	3.43094	0.116358	0.512279	0.0665047	0.141564	0.803619	0.220772	0.109116	0.133772	0.275476	0.0223093	0.228538	0	0.0950579	0.275924	15.4829
NZ376	WEEK30	F1_WEEK30_82	F1	8351025	MSUS	297	187	Batch1	141.86	3.09569	2.7931	0	91.9552	11.0172	0	32.9974	0	0	0.955725	6.43011	0.58816	0.0496216	1.27807	0	0.174941	4.17972	0.298156	0.538834	0.0987388	0.257615	1.22611	0.301722	0.143276	0.240101	0.235453	0.01755	0.25244	0	0.140834	0.390522	17.7977
NZ377	WEEK30	F1_WEEK30_83	F1	8351031	MSUS	298	153	Batch1	91.33	1.78512	2.09008	0	60.0347	9.24545	0	17.214	0	0.964463	0.5484	5.47157	0.211183	0.0293826	0.917623	0	0.0782306	2.03498	0.088505	0.283133	0.0377579	0.0697959	0.509492	0.128507	0.0461306	0.0531446	0.137789	0.0150893	0.168917	0	0.0413777	0.189565	11.0606
NZ378	WEEK30	F1_WEEK30_84	F1	8351041	MSUS	299	153	Batch1	113.71	3.83143	2.31714	2.56286	67.5657	7.60857	0	29.0457	0	0.782857	0.98312	5.341	0.630503	0.0289286	1.46509	0.0179029	0.137906	5.61101	0.292846	0.676623	0.1005	0.195274	1.05369	0.268966	0.116666	0.205031	0.339531	0.0158286	0.258883	0	0.140154	0.396429	18.2759
NZ379	WEEK30	F1_WEEK30_85	F1	8351051	MSUS	300	153	Batch1	107.56	3.16857	2.22571	0	64.0143	8.41714	0	28.6857	0	1.05143	0.902177	11.0337	0.505751	0.0792486	1.64139	0	0.107791	3.14971	0.269009	0.527091	0.0836343	0.131029	0.889211	0.219277	0.0754543	0.105894	0	0.0222829	0.27612	0	0.0732229	0.329803	20.4217
NZ380	WEEK30	F1_WEEK30_86	F1	8351084	MSUS	303	187	Batch1	92.24	3.67075	2.9434	3.55472	53.0094	9.40472	0	19.6528	0	0	0.647454	3.62905	0.287774	0.0382019	1.37271	0	0.149649	3.67137	0.153512	0.477266	0.0762764	0.144173	0.595896	0.194782	0.0828849	0.116343	0.3417	0.0234877	0.265574	0	0.0759708	0.252583	12.5967
NZ381	WEEK30	F1_WEEK30_87	F1	8351094	MSUS	304	187	Batch1	128.23	3.99808	4.33558	0	78.6721	12.7038	0	28.5231	0	0	1.34333	9.43819	0.723848	0.0417433	2.21727	0	0.165663	6.00203	0.24139	0.64037	0.0896827	0.372776	1.37595	0.354663	0.15379	0.32732	0.441113	0.0176365	0.310947	0	0.238431	0.476112	24.9723
NZ382	WEEK30	F1_WEEK30_88	F1	8351104	MSUS	305	187	Batch1	114.53	2.69767	3.05814	3.59767	65.8419	9.55581	0	29.0442	0	0.734884	1.02047	5.48698	0.616107	0.0625116	1.38243	0.0181977	0.119067	3.51897	0.213212	0.570733	0.101407	0.297202	1.15713	0.329563	0.169758	0.239433	0.2834	0.0208233	0.2769	0	0.15894	0.43627	16.4795
NZ383	WEEK30	F1_WEEK30_89	F1	8351114	MSUS	306	187	Batch1	124.93	3.73889	3.83611	6.23333	71.3694	11.4917	0	27.3444	0	0.913889	1.34278	6.96434	0.668281	0.0555472	1.3945	0.0179	0.130725	3.78346	0.144419	0.662214	0.0784556	0.366933	1.09092	0.338872	0.16675	0.350975	0.481936	0.0192722	0.349522	0	0.224767	0.540944	19.1735
NZ384	WEEK30	F1_WEEK30_90	F1	8351133	MSUS	308	187	Batch1	90.44	2.466	3.006	2.444	56.314	11.362	0	14.232	0	0.612	0.60184	3.222	0.2623	0.02446	0.54539	0.017406	0.095628	1.48866	0.106114	0.385452	0.05166	0.143798	0.559492	0.198322	0.079828	0.10932	0.213988	0.018032	0.1742	0	0.059146	0.246948	8.60398
NZ582	WEEK28	F2_WEEK28_01	F2	8351844	MSUS	522	489	Batch2	65.27	0.970588	2.96869	0	41.4364	2.52182	0	17.3681	0	0	0.802543	4.04361	0.320035	0.110653	0.869855	0.00775332	0.139218	3.28637	0.175625	0.468606	0.053186	0.190816	1.01641	0.247079	0.120282	0.173092	0.252854	0.0180655	0.275678	0.0722761	0.131064	0.337967	13.113
NZ583	WEEK28	F2_WEEK28_03	F2	8351934	MSUS	531	495	Batch1	43.6305	2.26904	2.63533	0	26.3015	1.71475	0	10.7099	0	0	1.01669	9.56978	0.327459	0.0241783	2.24176	0.0121977	0.0816759	6.28448	0.107951	0.718645	0.0526062	0.161896	0.882071	0.235916	0.114736	0.174337	0.241248	0.0299125	0.303404	0	0.23001	0.327796	23.1387
NZ584	WEEK28	F2_WEEK28_04	F2	8351692	Control	507	451	Batch1	52.0809	2.61165	3.76052	0	33.0388	1.80259	0	10.8673	0	0	1.31955	9.758	0.453379	0.0244466	2.61929	0.0129903	0.193327	8.53972	0.0780356	0.784236	0.054068	0.220715	1.16943	0.268239	0.10955	0.22466	0.0405275	0.0173139	0.266087	0	0.268838	0.392592	26.815
NZ585	WEEK28	F2_WEEK28_05	F2	8351903	MSUS	528	488	Batch1	65.2004	1.36603	2.71263	0	41.553	5.88894	0	13.6798	0	0	0.574665	2.74831	0.313827	0.0542665	0.775499	0.0114697	0.135945	2.66246	0.154126	0.411559	0.0572679	0.059453	0.723215	0.154179	0.0537085	0.0595197	0.232948	0.0288339	0.137597	0	0.0695039	0.179636	9.59799
NZ586	WEEK28	F2_WEEK28_06	F2	8351672	Control	505	464	Batch1	69.19	1.98404	3.13017	0	44.81	2.23242	0.990524	16.0429	0	0	0.795052	6.69522	0.309866	0.032409	0.825543	0.015594	0.049215	3.88007	0.181005	0.0384539	0.0624329	0.0864628	0.868007	0.206182	0.0845207	0.112608	0.170819	0.0178474	0.225379	0	0.150024	0.26886	15.0756
NZ587	WEEK28	F2_WEEK28_08	F2	8351694	Control	507	460	Batch1	74.8783	1.44214	3.46588	0	47.2047	3.52819	0.795252	18.4421	0	0	0.608721	3.754	0.192786	0.0266825	1.01671	0	0.109659	3.24905	0.157047	0.416552	0.0498961	0.0621365	0.644039	0.125344	0.0514481	0.0595697	0.159727	0.0160148	0.263697	0	0.101006	0.263442	11.3275
NZ588	WEEK28	F2_WEEK28_09	F2	8351913	MSUS	529	488	Batch2	60.3696	1.2959	2.88309	0	37.3583	3.84313	0	14.9891	0	0	0.661598	5.34318	0.124386	0.0428392	0.92843	0.0108577	0.0660822	3.52567	0.168423	0.466781	0.0499875	0.159432	0.778271	0.198624	0.103265	0.12792	0.225707	0.0274191	0.256845	0	0.122873	0.268312	13.6569
NZ589	WEEK28	F2_WEEK28_10	F2	8351674	Control	505	471	Batch1	63.6039	2.79443	2.70128	0	35.8426	1.92398	0	20.3415	0	0	1.09994	7.67295	0.273633	0.0516392	0.548804	0	0.111893	8.32748	0.131345	0.0424047	0.0642238	0.102854	1.01677	0.18557	0.101049	0.115683	0.302454	0.0375931	0.249337	0	0.161955	0.292497	20.8901
NZ590	WEEK28	F2_WEEK28_12	F2	8351695	Control	507	468	Batch2	51.819	1.05336	2.53125	0	32.946	0	0	15.2883	0	0	0.652423	4.00638	0.16936	0.0337155	1.01822	0.00732046	0.206843	4.37978	0.129632	0.510437	0.0534906	0.122124	0.811879	0.167707	0.085707	0.0990133	0.258137	0.0266126	0.229909	0	0.0902176	0.240864	13.2998
NZ591	WEEK28	F2_WEEK28_13	F2	8351923	MSUS	530	488	Batch1	61.3541	1.97276	2.65272	0	40.3161	2.91245	0.863813	12.6362	0	0	0.865567	8.15865	0.484599	0.0457617	1.11063	0.0291187	0.055322	3.31532	0.145909	0.566329	0.0589086	0.151226	1.27318	0.245985	0.106944	0.188659	0.18253	0.0272802	0.257647	0	0.196871	0.311804	17.7782
NZ592	WEEK28	F2_WEEK28_14	F2	8351682	Control	506	464	Batch1	60.9254	1.391	3.19723	0	39.0756	2.26594	0.839348	14.1562	0	0	0.729058	4.94423	0.434749	0.0936451	1.18794	0.0310292	0.0841987	3.89649	0.24659	0.531571	0.0668364	0.105043	0.823059	0.223335	0.0618448	0.109735	0.127174	0.0209511	0.286126	0	0.124081	0.318074	14.4458
NZ593	WEEK28	F2_WEEK28_15	F2	8351952	MSUS	533	492	Batch1	72.2329	1.96118	3.15322	0	46.6609	3.89479	1.13381	15.429	0	0	0.983139	7.14847	0.466882	0.0449234	0.568787	0.0114974	0.169168	2.92416	0.103416	0.747693	0.0577753	0.076189	1.12966	0.257893	0.084665	0.117083	0.36782	0.0293442	0.348907	0	0.18612	0.316832	16.1404
NZ594	WEEK28	F2_WEEK28_16	F2	8351722	Control	510	451	Batch1	65.9828	3.35303	3.35017	0	35.6999	2.4869	0	21.0929	0	0	1.14894	6.92786	0.474577	0.150323	2.12668	0.0238685	0.0994502	5.92426	0.521851	0.921056	0.0926441	0.110038	0.892559	0.190025	0.0694616	0.125543	0.200936	0.0180943	0.308424	0	0.16714	0.337978	20.8317
NZ595	WEEK28	F2_WEEK28_17	F2	8351843	MSUS	522	486	Batch2	54.8483	1.19981	2.97192	0	33.6207	3.06779	0	13.9881	0	0	0.652546	5.50969	0.164612	0.0592611	0.788758	0.0127679	0.111312	2.61702	0.152364	0.44014	0.0481491	0.047112	0.686342	0.157686	0.0754716	0.065815	0.173832	0.0278977	0.230186	0.0608909	0.103087	0.194157	12.3791
NZ596	WEEK28	F2_WEEK28_18	F2	8351684	Control	506	471	Batch1	61.739	2.40176	2.84164	0	36.6745	1.21114	0	18.61	0	0	1.13374	7.17297	0.683525	0.187384	1.54095	0.00786217	0.0584604	10.8556	0.357581	0.733771	0.115375	0.188569	1.41735	0.283572	0.0959032	0.218249	0.27727	0.0154135	0.378235	0	0.263534	0.426689	26.412
NZ597	WEEK28	F2_WEEK28_19	F2	8351954	MSUS	533	495	Batch2	61.3216	1.22222	2.80702	0	36.5175	3.24561	0	17.5292	0	0	0.540792	4.0448	0.175664	0.0498333	0.770617	0	0.119155	4.22664	0.164997	0.423813	0.0533713	0.0623655	0.659026	0.119181	0.0498801	0.0562368	0.239447	0.0210643	0.206453	0	0.111155	0.200439	12.2949
NZ598	WEEK28	F2_WEEK28_20	F2	8351723	Control	510	458	Batch1	58.1565	2.37266	4.04439	0	35.7967	2.22547	0	13.7173	0	0	1.2848	8.17834	0.121437	0.0232114	1.17727	0.0143306	0.0845082	7.9093	0.060778	0.77469	0.0521986	0.126764	1.05623	0.211472	0.126571	0.146043	0.300582	0.0223388	0.256171	0	0.18395	0.319966	22.431
NZ599	WEEK28	F2_WEEK28_21	F2	8351893	MSUS	527	487	Batch2	27.4275	1.6784	2.19458	0	18.5827	0	0	4.97185	0	0	0.634152	7.58689	0.158428	0.0533571	2.16033	0.0203878	0.09843	6.79168	0.0403448	0.458705	0.0479324	0.0641654	0.778807	0.112991	0.0609258	0.0843283	0.170262	0.0198716	0.240954	0	0.160759	0.169176	19.9129
NZ600	WEEK28	F2_WEEK28_22	F2	8351652	Control	503	463	Batch2	56.4416	1.26973	3.23866	0	37.0907	2.2458	0	12.5966	0	0	0.914093	8.73551	0.399608	0.0728055	1.32639	0.0112542	0.122912	4.8543	0.178512	0.58627	0.0632545	0.187993	1.17588	0.268727	0.0895833	0.217368	0.270095	0.0237446	0.276642	0	0.203222	0.322867	20.301
NZ601	WEEK28	F2_WEEK28_23	F2	8351962	MSUS	534	492	Batch2	63.2402	2.1123	2.85059	0	36.9814	2.65137	0	18.6445	0	0	0.684451	4.38876	0.210185	0.0645732	0.570923	0.0101074	0.121289	4.0885	0.22931	0.57711	0.0603398	0.0536602	0.733348	0.154433	0.0730313	0.0654199	0.233197	0.032584	0.231278	0	0.0969727	0.251707	12.9312
NZ602	WEEK28	F2_WEEK28_24	F2	8351733	Control	511	458	Batch2	57.8541	2.22857	2.46122	0	37.4051	2.96939	0	12.7898	0	0	0.654903	3.57651	0.247298	0.0374878	0.919439	0.011902	0.22519	4.0536	0.131623	0.57026	0.0498888	0.0765153	0.82144	0.134042	0.0588	0.0765857	0.136681	0.0204888	0.214166	0	0.113296	0.234692	12.3648
NZ603	WEEK28	F2_WEEK28_25	F2	8351894	MSUS	527	491	Batch1	74.5396	1.94371	3.05576	0	47.0345	2.1317	0	20.3739	0	0	0.900962	8.48502	0.512221	0.0991577	0.836122	0.0436155	0.12832	4.37043	0.248151	0.538719	0.0733415	0.0783537	1.0305	0.189129	0.0914689	0.113802	0.26595	0.0262337	0.151488	0	0.183996	0.306793	18.6738
NZ604	WEEK28	F2_WEEK28_26	F2	8351653	Control	503	465	Batch2	39.4204	2.80343	2.39516	0	25.5907	1.6754	0	6.95565	0	0	0.738931	6.08145	0.264451	0.0167752	1.16989	0	0.116344	3.48677	0.0613155	0.515997	0.046624	0.0966986	0.701667	0.100325	0.0462732	0.131298	0.171448	0.0212177	0.27867	0	0.266486	0.194698	14.5073
NZ605	WEEK28	F2_WEEK28_27	F2	8351964	MSUS	534	495	Batch1	69.1792	1.53159	3.43962	0	37.2196	3.27976	0	23.7086	0	0	0.943653	5.34027	0.41474	0.0864315	0.875381	0.0128277	0.118419	4.72213	0.413159	0.617961	0.0844951	0.0878908	0.893807	0.185533	0.0809291	0.115006	0.321045	0.0488844	0.317317	0.0456691	0.17598	0.366142	16.2677
NZ606	WEEK28	F2_WEEK28_28	F2	8351751	Control	513	451	Batch2	64.5352	1.28979	2.922	0	35.5235	2.24857	0.941661	21.6097	0	0	0.562218	4.2522	0.231492	0.0720371	1.0379	0.0102784	0.109855	5.39409	0.338619	0.488679	0.0760805	0.112209	0.952091	0.164183	0.0918234	0.0784547	0.273216	0.0310434	0.199367	0	0.0881737	0.222831	14.7868
NZ607	WEEK28	F2_WEEK28_29	F2	8351901	MSUS	528	480	Batch1	39.7856	2.73711	3.55361	0	23.6722	1.15052	0	8.67216	0	0	0.951622	6.92985	0.372331	0.0212505	1.40661	0	0.125199	6.9303	0.0739887	0.693541	0.0612062	0.150037	1.16732	0.210003	0.0728907	0.184794	0.147269	0.0239474	0.334837	0	0.201464	0.293449	20.3519
NZ608	WEEK28	F2_WEEK28_30	F2	8351671	Control	505	463	Batch2	41.9991	1.6924	2.46015	0	25.246	1.27771	0	11.3229	0	0	0.781305	7.53152	0.334891	0.0409063	1.683	0	0.0490517	5.00434	0.249809	0.442928	0.0656059	0.155589	0.935501	0.248027	0.0646111	0.188599	0.184912	0.0203929	0.297084	0	0.208362	0.283677	18.7701
NZ609	WEEK28	F2_WEEK28_31	F2	8351972	MSUS	535	492	Batch1	55.4576	2.16262	0	0	31.4636	3.47744	0	18.354	0	0	0.610221	3.39217	0.279974	0.0366604	0.625963	0.00813584	0.117763	5.38546	0.18766	0.59704	0.0722053	0.0692633	0.739874	0.145237	0.0533515	0.0522122	0.192964	0.0401854	0.140192	0	0.110279	0.215804	13.0726
NZ610	WEEK28	F2_WEEK28_32	F2	8351753	Control	513	458	Batch2	64.7259	2.70425	3.0081	0	41.9858	2.51891	0	14.5088	0	0	0.914181	6.43068	0.373269	0.0687488	1.04031	0.0114946	0.127939	3.85703	0.214456	0.714725	0.0642154	0.184582	0.953836	0.253787	0.101765	0.168323	0.287809	0.0263163	0.30071	0	0.182008	0.358535	16.6347
NZ611	WEEK28	F2_WEEK28_33	F2	8351904	MSUS	528	491	Batch2	51.4299	1.87805	2.58232	0	28.7896	2.35976	0	15.8201	0	0	0.629082	4.71764	0.178948	0.0640274	0.773067	0	0.117351	5.49196	0.137994	0.535046	0.0544909	0.0797561	0.83378	0.142457	0.0766006	0.0762226	0.245424	0.0240335	0.230631	0.0643079	0.103177	0.205043	14.781
NZ612	WEEK28	F2_WEEK28_34	F2	8351673	Control	505	469	Batch2	54.4464	2.13494	3.44917	0	32.6617	1.77449	0	14.4261	0	0	0.745414	4.56043	0.165089	0.0598004	0.604292	0.00829575	0.10889	4.46779	0.153934	0.654183	0.0605046	0.196788	0.886486	0.230523	0.139819	0.146526	0.244331	0.0229797	0.260701	0.055719	0.128839	0.299917	14.2013
NZ613	WEEK28	F2_WEEK28_35	F2	8351842	MSUS	522	482	Batch2	48.2974	1.81461	2.05819	0	30.0477	3.00507	0	11.3718	0	0	0.759413	8.39907	0.115265	0.0565392	2.6459	0.00973072	0.0984032	6.02991	0.139192	0.439517	0.053662	0.0531779	0.799873	0.128009	0.0640869	0.0632009	0.205399	0.0220646	0.189408	0.0862003	0.171588	0.18285	20.7125
NZ614	WEEK28	F2_WEEK28_36	F2	8351761	Control	514	451	Batch2	40.2167	1.73471	2.36871	0	25.6133	1.28147	0	9.21853	0	0	0.661254	4.83523	0.124818	0.0231124	0.985303	0.0280845	0.170984	5.59468	0.0708534	0.49343	0.0422752	0.0631942	0.714623	0.105467	0.0830018	0.0707077	0.263388	0.0209164	0.210124	0	0.104871	0.152749	14.8191
NZ615	WEEK28	F2_WEEK28_37	F2	8351911	MSUS	529	480	Batch1	41.0912	2.2592	2.6944	0	27.3184	1.264	0	7.5552	0	0	0.799165	11.8205	0.458912	0.0333184	2.59581	0.0120288	0.084448	6.00313	0.316832	0.652749	0.0738976	0.111597	0.999859	0.376061	0.0418528	0.187139	0.163254	0.0236064	0.330458	0	0.226179	0.281754	25.5925
NZ616	WEEK28	F2_WEEK28_38	F2	8351681	Control	506	463	Batch2	53.1411	1.25448	3.16744	0	33.5483	3.87536	0	11.2955	0	0	0.727665	7.12424	0.413779	0.0212403	1.30062	0.0097834	0.166747	3.47433	0.0798991	0.486437	0.0501507	0.188977	1.05744	0.253465	0.125339	0.206505	0.228365	0.0255737	0.218944	0.0511865	0.187433	0.298025	16.6961
NZ617	WEEK28	F2_WEEK28_39	F2	8351933	MSUS	531	494	Batch2	63.9586	1.95113	3.32425	0	42.3073	2.01316	0	14.3628	0	0	0.941586	7.81826	0.203337	0.086735	1.03726	0.00922274	0.194935	4.62214	0.190418	0.647811	0.053563	0.178108	1.02443	0.275433	0.161196	0.172661	0.274528	0.0282011	0.315307	0.067297	0.156454	0.331979	18.7909
NZ618	WEEK28	F2_WEEK28_40	F2	8351763	Control	514	458	Batch1	64.276	2.76302	2.74219	0	38.3854	2.46354	0	17.9219	0	0	0.725125	4.13743	0.42601	0.0658906	0.877802	0.00830208	0.147753	2.60786	0.307951	0.635391	0.0700911	0.0748385	0.645198	0.153648	0.0527865	0.108284	0.141706	0.0250469	0.274997	0	0.158385	0.293781	11.9383
NZ619	WEEK28	F2_WEEK28_41	F2	8351914	MSUS	529	491	Batch2	50.1349	1.75786	2.41497	0	28.5832	4.3281	0	13.0508	0	0	0.734703	4.17532	0.120227	0.0243078	1.67252	0	0.133056	5.24886	0.0616248	0.428387	0.0434362	0.105421	0.679162	0.108538	0.0599196	0.0782773	0.187067	0.027036	0.107468	0	0.123848	0.181126	14.3003
NZ620	WEEK28	F2_WEEK28_42	F2	8351683	Control	506	469	Batch2	71.4353	1.28699	3.56968	0	42.0307	2.27675	0	22.2711	0	0	0.813038	5.86926	0.458272	0.139759	0.917899	0.0145106	0.0961555	4.61429	0.331205	0.4295	0.0698986	0.195488	1.13313	0.29154	0.13813	0.189036	0.242625	0.0245836	0.304912	0	0.149291	0.364735	16.7873
NZ621	WEEK28	F2_WEEK28_44	F2	8351764	Control	514	468	Batch1	55.6777	1.76303	2.86572	0	33.0964	2.52765	0	15.425	0	0	0.996859	4.78308	0.33412	0.0268468	1.09452	0.0180885	0.147551	5.3405	0.108632	0.0337441	0.0540569	0.171074	0.75903	0.186041	0.0652701	0.174676	0.275327	0.0167141	0.282414	0	0.188351	0.327355	15.3842
NZ622	WEEK28	F2_WEEK28_45	F2	8351921	MSUS	530	480	Batch2	64.4221	1.84615	2.65962	0	38.7721	4.50577	0	16.6385	0	0	0.737022	5.72767	0.259962	0.0595615	0.978992	0.0143048	0.118938	2.3236	0.144808	0.482054	0.0469644	0.137962	0.826947	0.206888	0.0950971	0.131637	0.242674	0.0320192	0.215812	0	0.134077	0.233316	13.1503
NZ623	WEEK28	F2_WEEK28_46	F2	8351651	Control	503	457	Batch2	64.1683	2.80621	3.13602	0	40.3575	5.21832	0	12.6503	0	0	1.06289	7.78494	0.191172	0.105138	1.43732	0.0190062	0.0708512	3.07771	0.161326	0.471594	0.0583043	0.131615	0.72296	0.174843	0.0992627	0.131987	0.127372	0.0368525	0.235725	0	0.18637	0.290152	16.5774
NZ624	WEEK28	F2_WEEK28_47	F2	8351953	MSUS	533	494	Batch1	56.9941	2.39707	3.32488	0	35.9971	2.3122	0	12.9629	0	0	1.09164	9.15318	0.730894	0.0379727	2.02064	0.0116722	0.113974	9.14829	0.119456	0.784815	0.077198	0.153948	1.11216	0.225787	0.0608488	0.213884	0.342196	0.0167678	0.313478	0	0.335634	0.390179	26.4546
NZ625	WEEK28	F2_WEEK28_48	F2	8351771	Control	515	451	Batch2	63.3462	2.00592	2.77515	0	41.8846	3.09467	0	13.5858	0	0	0.723222	6.18547	0.356408	0.078855	0.928707	0.0168432	0.118222	2.63943	0.220527	0.521154	0.0571509	0.157618	0.949402	0.244746	0.121278	0.168843	0.234281	0.0335888	0.264015	0	0.183349	0.305453	14.5086
NZ626	WEEK28	F2_WEEK28_49	F2	8351924	MSUS	530	491	Batch1	69.5024	2.54668	3.82868	0	38.769	2.52647	0.932628	20.8989	0	0	0.783811	4.17489	0.348424	0.0952435	0.953792	0.0117748	0.0785082	5.92258	0.23193	0.603211	0.0758345	0.0887526	0.852491	0.178978	0.0833417	0.109874	0.215082	0.0220048	0.291679	0	0.145937	0.3027	15.5708
NZ627	WEEK28	F2_WEEK28_50	F2	8351721	Control	510	450	Batch2	33.6046	2.59506	4.45437	0	20.347	0	0	6.20817	0	0	0.861798	7.90884	0.14534	0.0157329	1.5674	0	0.0647367	8.12223	0.0821521	0.613648	0.0407937	0.190366	0.997956	0.216536	0.10711	0.183451	0.223126	0.015904	0.226942	0.0513051	0.198445	0.28646	22.1203
NZ628	WEEK28	F2_WEEK28_51	F2	8351963	MSUS	534	494	Batch1	64.2158	2.61959	3.091	0	43.4023	3.43113	0	11.6718	0	0	1.16312	8.74671	0.330901	0.015631	1.05704	0.0106216	0.0240448	3.80276	0.0947141	0.665463	0.0443869	0.139566	0.868619	0.223871	0.0742944	0.151349	0.0544863	0.0220696	0.323746	0	0.203093	0.304058	18.3205
NZ629	WEEK28	F2_WEEK28_52	F2	8351773	Control	515	460	Batch1	71.6326	1.3973	3.31823	0	40.1138	3.47445	0	23.3288	0	0	0.916898	6.94716	0.502334	0.0665439	1.16972	0.0529961	0.11735	5.92415	0.21738	0.649935	0.0664253	0.132324	1.08814	0.218488	0.115617	0.139695	0.14459	0.028108	0.255937	0	0.167907	0.297098	19.2188
NZ630	WEEK28	F2_WEEK28_53	F2	8351841	MSUS	522	478	Batch2	43.2705	1.26395	2.17524	0	28.3288	2.18934	0	9.31317	0	0	0.653126	6.18903	0.165998	0.0370185	1.72645	0.0084047	0.0699433	4.29232	0.107286	0.36147	0.0488511	0.0619702	0.717684	0.142818	0.0563248	0.0844223	0.175271	0.0220966	0.205299	0	0.146971	0.204074	15.4768
NZ631	WEEK28	F2_WEEK28_54	F2	8351724	Control	510	467	Batch2	71.2214	2.30518	2.95198	0	45.8307	2.69142	0	17.4421	0	0	0.977046	6.09211	0.387147	0.0940126	1.08958	0.0119183	0.107853	2.98144	0.341224	0.654701	0.0692718	0.170445	0.975032	0.223314	0.104251	0.152172	0.173725	0.0280606	0.273669	0	0.166555	0.341997	15.4155
NZ632	WEEK28	F2_WEEK28_56	F2	8351774	Control	515	468	Batch1	49.9438	2.69637	2.77482	0	30.9821	2.29831	0	11.1923	0	0	0.824563	6.99651	0.266917	0.0181337	2.16242	0.0119041	0.0624872	6.6332	0.118631	0.612273	0.066831	0.108875	0.856135	0.186029	0.0834828	0.130983	0.233962	0.0267806	0.29382	0	0.177115	0.275826	20.1469
NZ633	WEEK28	F2_WEEK28_57	F2	8351892	MSUS	527	484	Batch1	71.1517	1.75326	3.12022	0	45.8118	1.56416	0	18.9023	0	0	1.1926	7.82278	0.568339	0.202204	1.67732	0.0580036	0.111742	6.21013	0.48044	0.652917	0.110912	0.157875	1.28719	0.241845	0.130638	0.184385	0.199135	0.02276	0.329384	0	0.242634	0.391891	22.2751
NZ634	WEEK28	F2_WEEK28_58	F2	8351731	Control	511	450	Batch2	38.569	2.00791	2.74842	0	23.2918	1.96234	0	8.55854	0	0	0.63769	5.53274	0.169266	0.0221497	1.94945	0	0.203992	5.76438	0.0426987	0.499865	0.0350316	0.138065	0.609166	0.175557	0.0664348	0.111916	0.277938	0.0171997	0.173031	0	0.126783	0.230095	16.7834
NZ635	WEEK28	F2_WEEK28_59	F2	8351931	MSUS	531	473	Batch2	56.0976	2.09155	2.38732	0	34.4759	3.76962	0	13.3732	0	0	0.678281	4.19309	0.127588	0.0388944	1.17185	0	0.220271	5.49901	0.159933	0.524279	0.0491771	0.162115	0.746188	0.172415	0.091494	0.0872324	0.129492	0.0243018	0.210552	0	0.117857	0.205929	14.6099
NZ636	WEEK28	F2_WEEK28_60	F2	8351732	Control	511	452	Batch1	63.5876	2.38136	2.31921	0	41.9492	2.65537	0	14.2825	0	0	0.88674	5.87104	0.402257	0.0476808	1.09658	0.0481215	0.0942542	3.6219	0.136203	0.622944	0.0635	0.0957147	0.836621	0.179898	0.0869718	0.119475	0.244879	0.0200141	0.247308	0	0.169616	0.309133	15.2009
NZ637	WEEK28	F2_WEEK28_61	F2	8351902	MSUS	528	484	Batch2	45.6513	1.69557	2.44791	0	29.7258	3.45571	0	8.32626	0	0	0.695692	6.81938	0.239859	0.0415808	0.935074	0.0100527	0.112725	3.23266	0.109126	0.460277	0.0473047	0.0926669	0.879872	0.135323	0.067194	0.1273	0.26427	0.0263319	0.236288	0.0513444	0.18697	0.188949	14.9602
NZ638	WEEK28	F2_WEEK28_62	F2	8351734	Control	511	467	Batch1	69.4854	3.11156	3.28945	0	44.7859	3.23819	0	15.0603	0	0	1.23651	5.77873	0.516078	0.0446503	0.703477	0.0147317	0.270558	3.79976	0.115281	0.964812	0.0663618	0.096609	1.00063	0.22187	0.0948121	0.133646	0.445324	0.031007	0.300742	0	0.197141	0.378211	16.4109
NZ639	WEEK28	F2_WEEK28_63	F2	8351932	MSUS	531	474	Batch1	58.3747	2.66307	2.44474	0	35.3477	2.83288	0	15.0863	0	0	0.836151	4.87668	0.288019	0.0335445	1.1769	0	0.286358	7.67675	0.149229	0.775941	0.069973	0.125515	1.10839	0.217709	0.0867547	0.104987	0.112407	0.02469	0.32428	0	0.136008	0.274447	18.6847
NZ640	WEEK28	F2_WEEK28_64	F2	8351752	Control	513	452	Batch1	69.0416	2.23295	3.00832	0	46.2296	2.39268	0	15.178	0	0	1.3742	12.2368	1.09558	0.0657371	2.31352	0	0.152988	8.15342	0.311947	0.977644	0.104576	0.361351	2.23193	0.521148	0.240689	0.526795	0.328	0.0250216	0.321168	0	0.456729	0.659271	32.4585
NZ641	WEEK28	F2_WEEK28_65	F2	8351912	MSUS	529	484	Batch1	65.0049	2.66341	2.6839	0	41.28	3.79024	1.0039	13.5834	0	0	0.70565	6.54067	0.225773	0.0402	0.857374	0	0.0655756	3.26019	0.155172	0.528442	0.0488049	0.0598098	0.78864	0.141978	0.0729278	0.0814624	0.120966	0.027161	0.210951	0	0.115253	0.212058	14.2591
NZ642	WEEK28	F2_WEEK28_66	F2	8351754	Control	513	467	Batch1	82.3576	1.75025	4.29171	0	45.4825	3.62338	0	27.2098	0	0	1.12393	8.271	0.781175	0.183255	1.76099	0.051039	0.118801	7.51048	0.631519	0.707194	0.12401	0.217241	1.53828	0.288539	0.132057	0.206958	0.219827	0.0250759	0.296619	0	0.2198	0.413182	24.821
NZ643	WEEK28	F2_WEEK28_68	F2	8351691	Control	507	450	Batch2	40.6908	2.70121	2.84051	0	26.1642	2.06528	0	6.91958	0	0	0.713841	5.42809	0.19003	0.0225242	1.78664	0	0.156292	3.91665	0.0578308	0.503155	0.0466686	0.12931	0.661997	0.159178	0.0638843	0.129504	0.154036	0.0216157	0.274134	0	0.156725	0.247833	14.8199
NZ644	WEEK28	F2_WEEK28_69	F2	8351922	MSUS	530	484	Batch2	42.5084	2.25	2.77852	0	24.2728	2.22886	0	10.9782	0	0	0.773487	6.62029	0.176521	0.0222644	2.17482	0	0.13854	5.07727	0.0759473	0.493738	0.0333604	0.0998396	0.754958	0.128473	0.0575426	0.110833	0.246839	0.0254597	0.215339	0	0.149916	0.203312	17.5787
NZ645	WEEK28	F2_WEEK28_70	F2	8351762	Control	514	453	Batch2	44.1013	1.43167	2.30834	0	26.5333	1.57673	0	12.2512	0	0	0.553825	6.0895	0.147967	0.041815	1.21671	0.008363	0.113402	4.35562	0.133802	0.397425	0.0431678	0.129021	0.766709	0.204149	0.0889783	0.121645	0.167667	0.0281132	0.218179	0.0576044	0.129428	0.230717	15.2438
NZ646	WEEK28	F2_WEEK28_71	F2	8351951	MSUS	533	473	Batch2	42.2775	1.86798	2.35447	0	27.2557	1.25052	0.860707	8.68815	0	0	0.757556	9.42682	0.349859	0.0539719	1.45425	0.00887526	0.124734	4.5781	0.0891861	0.464757	0.0544678	0.0661871	0.839616	0.151294	0.0687037	0.111137	0.25843	0.0250166	0.217073	0	0.208831	0.191192	19.5001
NZ647	WEEK28	F2_WEEK28_72	F2	8351693	Control	507	453	Batch2	54.4068	1.71239	2.59134	0	36.6315	2.13622	0	11.3353	0	0	0.502572	3.10678	0.185149	0.0621666	0.798423	0	0.104592	2.46712	0.193654	0.45254	0.0489965	0.0530016	0.625051	0.112554	0.0416122	0.070262	0.105847	0.0257285	0.251849	0	0.0983628	0.20679	9.51305
NZ648	WEEK28	F2_WEEK28_73	F2	8351961	MSUS	534	474	Batch2	47.7462	0.894562	2.61843	0	29.1073	3.10242	0	12.0236	0	0	0.463152	4.73199	0.119822	0.0316822	0.998364	0	0.100776	4.72442	0.084823	0.324908	0.0389094	0.0386483	0.541795	0.10269	0.0423027	0.0355486	0.132319	0.021706	0.174505	0	0.085636	0.139179	12.9332
NZ649	WEEK28	F2_WEEK28_74	F2	8351772	Control	515	453	Batch2	64.4402	1.67831	2.71881	0	40.2413	3.23906	0	16.5627	0	0	0.704213	4.56436	0.234623	0.0481803	1.31277	0.00845624	0.0711123	2.99111	0.179327	0.455529	0.0594993	0.158567	0.863744	0.21553	0.131079	0.162444	0.175844	0.0345363	0.276716	0.0527155	0.144068	0.333579	13.178
NZ650	WEEK28	F2_WEEK28_75	F2	8351971	MSUS	535	474	Batch1	62.4898	2.72029	2.97234	0	38.2254	2.22234	0	16.3494	0	0	1.26022	11.6704	0.540808	0.0270307	1.07561	0.0141732	0.118186	7.75878	0.199531	0.875622	0.0674109	0.231553	1.31734	0.344047	0.177221	0.286976	0.277807	0.0289611	0.269398	0	0.329367	0.42048	27.2909
